# acorn: an R package for *de novo* variant analysis

**DOI:** 10.1101/2023.04.11.536422

**Authors:** Tychele N. Turner

**Author notes:** Correspondence to, Tychele N. Turner, Ph.D., Washington University School of Medicine, Department of Genetics, 4523 Clayton Avenue, Campus Box 8232, St. Louis, MO 63110.

## Abstract

**Background:** The study of *de novo* variation is important for assessing biological characteristics of new variation and for studies related to human phenotypes. Software programs exist to call *de novo* variants and programs also exist to test the burden of these variants in genomic regions; however, I am unaware of a program that fits in between these two aspects of *de novo* variant assessment. This intermediate space is important for assessing the quality of *de novo* variants and to understand the characteristics of the callsets. For this reason, I developed the R package acorn.

**Results:** acorn is an R package that examines various features of *de novo* variants including subsetting the data by individual(s), variant type, or genomic region; calculating features including variant change counts, variant lengths, and presence/absence at CpG sites; and characteristics of parental age in relation to *de novo* variant counts.

**Conclusions:** acorn is an R package that fills a critical gap in assessing *de novo* variants and will be of benefit to many investigators studying *de novo* variation.
