## Supplementary material for "acorn: an R package for *de novo* variant analysis": dnm_count_example.txt

sample	dnm_counts
sample67	79
sample17	92
sample33	94
sample31	68
sample1	72
sample78	70
sample99	67
sample69	77
sample39	73
sample91	50
sample71	65
sample23	45
sample73	89
sample58	40
sample27	69
sample81	57
sample5	55
sample100	81
sample90	75
sample21	72
sample52	75
sample48	84
sample28	57
sample95	57
sample92	80
sample79	68
sample68	80
sample82	47
sample30	44
sample42	91
sample54	62
sample20	76
sample66	80
sample46	51
sample98	56
sample84	53
sample96	75
sample2	75
sample37	89
sample7	50
sample86	66
sample26	56
sample38	67
sample62	97
sample76	57
sample72	48
sample80	65
sample8	40
sample4	81
sample41	97
sample77	72
sample22	66
sample34	64
sample18	74
sample75	54
sample9	71
sample65	65
sample11	39
sample83	61
sample59	93
sample85	66
sample94	58
sample61	77
sample3	70
sample51	97
sample97	94
sample49	52
sample40	76
sample56	69
sample16	48
sample88	47
sample50	56
sample19	86
sample93	73
sample43	61
sample74	77
sample55	56
sample32	58
sample44	54
sample57	67
sample45	78
sample53	54
sample29	75
sample14	74
sample60	65
sample25	86
sample36	71
sample70	61
sample63	62
sample89	81
sample12	72
sample13	60
sample6	75
sample15	67
sample87	59
sample64	68
sample10	64
sample101	87
sample35	50
sample47	70
