## Supplementary material for "acorn: an R package for *de novo* variant analysis": parental_age_example.txt

sample	Father_Age_at_Child_Birth	Mother_Age_at_Child_Birth
sample67	36.7	35.5
sample17	43.3	42.2
sample33	42	37.7
sample31	32.6	29.9
sample1	37.2	28.7
sample78	36.3	35.9
sample99	26.4	27.7
sample69	34.4	34.4
sample39	32	29.7
sample91	26.8	26.8
sample71	27.9	28.3
sample23	34.6	38
sample73	45.7	38.4
sample58	23.2	23.1
sample27	30.5	29.4
sample81	34	33.8
sample5	27.9	25.3
sample100	37.8	31.6
sample90	40.8	24.5
sample21	28.1	26.6
sample52	34	32.3
sample48	37.6	39.7
sample28	29.3	34.1
sample95	33.4	23.6
sample92	34.5	31.2
sample79	28.7	26.8
sample68	43.7	39.9
sample82	30.6	30.6
sample30	21.4	20.3
sample42	46.3	31.1
sample54	32	34.3
sample20	27.2	28.7
sample66	37.3	34
sample46	28.9	29.4
sample98	31.5	30.5
sample84	34.1	35.3
sample96	40.1	36.3
sample2	33.3	34.6
sample37	41.1	33.5
sample7	36.9	28.1
sample86	32.9	29.8
sample26	25.7	27
sample38	37	37.3
sample62	33.4	27.8
sample76	33.8	28.9
sample72	38.9	30.4
sample80	38	33.3
sample8	37.3	29
sample4	46.6	34.9
sample41	33.8	33.8
sample77	29	25.1
sample22	31.8	32.1
sample34	31.6	31.9
sample18	29.5	32.3
sample75	33	30.4
sample9	37.8	35.3
sample65	32.4	26.5
sample11	24.8	21.2
sample83	29	27
sample59	32.8	33.2
sample85	30	27.6
sample94	28.8	25.5
sample61	31.3	30.8
sample3	38.3	32.8
sample51	41.3	30.3
sample97	48.2	45.3
sample49	29.9	29.3
sample40	37.8	35.7
sample56	29.1	29.8
sample16	22.3	22.2
sample88	23.3	20.6
sample50	32.7	29.7
sample19	38.9	33.9
sample93	31.8	33.1
sample43	35.3	30.3
sample74	35.8	29.8
sample55	26.9	27.3
sample32	28.2	27.2
sample44	28.7	27.8
sample57	32.2	31.6
sample45	32.8	31.5
sample53	25.6	26.3
sample29	37.6	26
sample14	32.9	29.1
sample60	36.7	27.8
sample25	37.9	35.8
sample36	29.7	23.4
sample70	25.2	32.5
sample63	33.3	28.9
sample89	43.5	33.8
sample12	36.8	36
sample13	35.8	34.2
sample6	27.6	26.3
sample15	40.8	33.8
sample87	35.6	33.5
sample64	35.3	32.2
sample10	29.8	34.4
sample101	38.6	36.2
sample35	40.7	23.6
sample47	39.9	40.9
